# Pro-survival roles for p21(Cip1/Waf1) in Non-Small Cell Lung Cancer

**DOI:** 10.1101/2024.05.21.595102

**Authors:** SJ Cutty, FA Hughes, P Ortega-Prieto, S Desai, P Thomas, LV Fets, M Secrier, AR Barr

## Abstract

Quiescence is a reversible state of proliferative arrest, distinct from senescence. While cancer is a disease of dysregulated proliferation, cancer cells can retain the ability to enter quiescence which confers advantages to tumour cells by protecting them from chemotherapy or by allowing metastasis to distant sites. Multiple mechanisms exist to induce and maintain quiescence that are not yet fully understood. Here, we show that high expression of the CDK inhibitor p21^Cip1/Waf1^ correlates with a poor prognosis in *TP53* wild-type, but not *TP53* mutant, non-small cell lung cancer (NSCLC) patients. Using quantitative single-cell imaging of genetically-engineered NSCLC reporter cell lines, we show that *TP53* wild-type NSCLC cells can enter a p21-dependent spontaneous quiescent state, downstream of replication stress. Furthermore, p21 expression confers survival advantages to *TP53* wild-type NSCLC cells, both under normal proliferation and in response to chemotherapy. We also show that p21 can promote tumour relapse by allowing cells to recover from both G1 and G2 arrest states after drug removal. Together, our data suggest that targeting p21 function in *TP53* wild-type tumours could lead to better outcomes for chemotherapy treatment in NSCLC patients.

**Statement of Significance:** We show that *TP53*WT Non-Small Cell Lung Cancer cells can enter a p21-dependent spontaneous quiescent state and that p21 maintains the viability of NSCLC cells, is chemoprotective and can promote tumour relapse.
