## Supplementary Table 2 for "Pro-survival roles for p21(Cip1/Waf1) in Non-Small Cell Lung Cancer"

### Sheet: p21High-v-p21Low_goUP
ID	Description	GeneRatio	BgRatio	pvalue	p.adjust	qvalue	geneID	Count
GO:0045229	external encapsulating structure organization	20/326	354/20870	8.53982e-07	0.00265806	0.00244385	TGM3/ADAMTS14/ADAMTS7/IL6/SCX/COL4A3/COL17A1/LRP1/ADAMTSL4/COL5A1/MMP11/PBXIP1/MMP2/ADAMTS13/LOXL2/AGT/LUM/ADAMTS10/LAMB3/BMP1	20
GO:0071496	cellular response to external stimulus	19/326	343/20870	2.15361e-06	0.00265806	0.00244385	IL1B/TNFSF14/NR1H4/PHEX/MAP1LC3C/WIPI1/SCX/FOLR1/CASP1/RRAGD/TLR5/PDK4/CD68/CDKN1A/AGT/ZFYVE1/BMT2/NAMPT/GABARAPL1	19
GO:0030198	extracellular matrix organization	19/326	350/20870	2.89426e-06	0.00265806	0.00244385	ADAMTS14/ADAMTS7/IL6/SCX/COL4A3/COL17A1/LRP1/ADAMTSL4/COL5A1/MMP11/PBXIP1/MMP2/ADAMTS13/LOXL2/AGT/LUM/ADAMTS10/LAMB3/BMP1	19
GO:0043062	extracellular structure organization	19/326	351/20870	3.0171e-06	0.00265806	0.00244385	ADAMTS14/ADAMTS7/IL6/SCX/COL4A3/COL17A1/LRP1/ADAMTSL4/COL5A1/MMP11/PBXIP1/MMP2/ADAMTS13/LOXL2/AGT/LUM/ADAMTS10/LAMB3/BMP1	19
GO:0015711	organic anion transport	19/326	377/20870	8.42016e-06	0.00593453	0.00545626	IL1B/KMO/SLC22A11/CEACAM1/SLC16A4/SLC6A12/SLC4A10/FOLR1/SLC26A9/CES1/SLC4A3/SLC23A1/SLC27A1/SLC17A5/AGT/ABCC6/PTGES/PSAP/CYB5R1	19
